# AMaNITA: an end-to-end workflow for native tRNA nanopore sequencing data analysis

**DOI:** 10.64898/2026.06.16.732588

**Authors:** Xanthi-Lida Katopodi, Leszek P Pryszcz, Laia Llovera, Alexane Ollivier, Luca Cozzuto, Julia Ponomarenko, Eva Maria Novoa

**Author notes:** Correspondence to: Eva Maria Novoa.

## Abstract

Transfer RNA (tRNA) molecules serve as essential adapters during protein translation. While direct RNA sequencing (DRS) via Oxford Nanopore Technologies has emerged as a powerful platform for systematic tRNAome profiling, we currently lack a simple and robust statistical framework for nanopore tRNA data analyses. Here, we address this gap by developing AMaNITA (Abundance, Modifications, and Nanopore Intensity Toolbox Application), an end-to-end bioinformatic workflow that enables simplified, robust, and scalable analyses of nanopore native tRNA sequencing datasets. AMaNITA streamlines the entire analytical trajectory: from upstream processing (basecalling, mapping, filtering, batch effect correction) to downstream assessment of differential tRNA abundance and modification stoichiometry. The workflow generates an interactive HTML report for data exploration and analysis, allowing the user to download the source data files and resulting plots. AMaNITA can be executed using Singularity from the command line, without requiring installation of dependencies.
