## Supplementary material for "AMaNITA: an end-to-end workflow for native tRNA nanopore sequencing data analysis": Suplementary Tables

### Sheet: Table S1
Table S1. Summary of the sequencing statistics of Nano-tRNAseq datasets that were sequenced as part of this work
Species	Sample ID	Strain	Replicate	Barcode ID	Flowcell ID	ONT chemistry	Modification affected	Basecalled reads	Mapped reads (Primary alignemnt)
S. cerevisiae	WT_Rep1	WT	rep1	bc_1	FAZ61303	SQK-RNA002	None	3085255	1067318
S. cerevisiae	TRM1_m22G26_Rep1	TRM1_KO	rep1	bc_1	FAY33138	SQK-RNA002	m22G26	927792	548193
S. cerevisiae	TRM10_m1G9_Rep1	TRM10_KO	rep1	bc_2	FAY34708	SQK-RNA002	m1G9	1036689	675882
S. cerevisiae	DUS1_D16_17_Rep1	DUS1_KO	rep1	bc_3	FAY34708	SQK-RNA002	D16_17	1288807	824240
S. cerevisiae	DUS2_D20_Rep1	DUS2_KO	rep1	bc_4	FAY34708	SQK-RNA002	D20	3094760	1770696
S. cerevisiae	DUS3_D47_Rep1	DUS3_KO	rep1	bc_5	FAY33248	SQK-RNA002	D47	2206544	827516
S. cerevisiae	DUS4_D20ab_Rep1	DUS4_KO	rep1	bc_6	FAY34571	SQK-RNA002	D20ab	388017	248339
S. cerevisiae	TRM8_m7G46_Rep1	TRM8_KO	rep1	bc_7	FAY32639	SQK-RNA002	m7G46	1618236	664868
S. cerevisiae	WT_Rep2	WT	rep2	bc_7	FAZ55077	SQK-RNA002	None	3980107	1136421
S. cerevisiae	TRM1_m22G26_Rep2	TRM1_KO	rep2	bc_1	FAZ55065	SQK-RNA002	m22G26	1619986	503681
S. cerevisiae	TRM10_m1G9_Rep2	TRM10_KO	rep2	bc_2	FAZ55065	SQK-RNA002	m1G9	511051	188919
S. cerevisiae	DUS1_D16_17_Rep2	DUS1_KO	rep2	bc_3	FAZ55065	SQK-RNA002	D16_17	1111101	344115
S. cerevisiae	DUS2_D20_Rep2	DUS2_KO	rep2	bc_4	FAZ55065	SQK-RNA002	D20	1437123	536938
S. cerevisiae	DUS3_D47_Rep2	DUS3_KO	rep2	bc_5	FAZ55065	SQK-RNA002	D47	994550	251010
S. cerevisiae	DUS4_D20ab_Rep2	DUS4_KO	rep2	bc_6	FAZ55065	SQK-RNA002	D20ab	1618879	569719
S. cerevisiae	TRM8_m7G46_Rep2	TRM8_KO	rep2	bc_7	FAZ55065	SQK-RNA002	m7G46	2078094	611646
S. cerevisiae	WT_Rep3	WT	rep3	bc_1	FBF99461	SQK-RNA004	None	1806068	1551026
S. cerevisiae	WT_Rep4	WT	rep4	bc_2	FBF99461	SQK-RNA004	None	1463323	1238786
S. cerevisiae	TRM1_m22G26_Rep3	TRM1_KO	rep3	bc_3	FBF99461	SQK-RNA004	m22G26	1395901	1179418
S. cerevisiae	TRM1_m22G26_Rep4	TRM1_KO	rep4	bc_4	FBF99461	SQK-RNA004	m22G26	1264189	1065217
S. cerevisiae	DUS1_D16_17_Rep3	DUS1_KO	rep3	bc_5	FBF99461	SQK-RNA004	D16_17	1993286	1688044
S. cerevisiae	DUS1_D16_17_Rep4	DUS1_KO	rep4	bc_6	FBF99461	SQK-RNA004	D16_17	1834785	1546339
S. cerevisiae	WT_Rep5	WT	rep5	bc_1	FBG41761	SQK-RNA004	None	992902	780819
S. cerevisiae	WT_Rep6	WT	rep6	bc_2	FBG41761	SQK-RNA004	None	792361	625356
S. cerevisiae	DUS3_D47_Rep3	DUS3_KO	rep3	bc_3	FBG41761	SQK-RNA004	D47	865210	692090
S. cerevisiae	DUS3_D47_Rep4	DUS3_KO	rep4	bc_4	FBG41761	SQK-RNA004	D47	516159	396906
S. cerevisiae	DUS4_D20ab_Rep3	DUS4_KO	rep3	bc_5	FBG41761	SQK-RNA004	D20ab	1049649	830466
S. cerevisiae	DUS4_D20ab_Rep4	DUS4_KO	rep4	bc_6	FBG41761	SQK-RNA004	D20ab	1339763	1067042
M. musculus	WT_rep1	WT	rep1	bc_2	FAV90349	SQK-RNA002	None	198208	158770
M. musculus	WT_rep2	WT	rep2	bc_3	FAV17314	SQK-RNA002	None	202219	171602
M. musculus	Dnmt2_m5C38_rep1	DNMT2_KO	rep1	bc_2	FAV90349	SQK-RNA002	m5C38	101086	71054
M. musculus	Dnmt2_m5C38_rep2	DNMT2_KO	rep2	bc_3	FAV17314	SQK-RNA002	m5C38	81189	57178
M. musculus	WT_rep1	WT	rep1	bc_1	FAZ61361	SQK-RNA004	None	703259	251547
M. musculus	WT_rep2	WT	rep2	bc_2	FAZ61361	SQK-RNA004	None	430627	176853
M. musculus	WT_rep3	WT	rep3	bc_3	FAZ61361	SQK-RNA004	None	673255	267755
M. musculus	Dnmt2_m5C38_rep1	DNMT2_KO	rep1	bc_4	FAZ61361	SQK-RNA004	m5C38	805797	288838
M. musculus	Dnmt2_m5C38_rep2	DNMT2_KO	rep2	bc_5	FAZ61361	SQK-RNA004	m5C38	1250954	379750
M. musculus	Dnmt2_m5C38_rep3	DNMT2_KO	rep3	bc_6	FAZ61361	SQK-RNA004	m5C38	1149725	446771

### Sheet: Table S2
Table S2. Yeast KO Panel metadata (AMaNITA-compatible)
Project	Run	BAMID	BarcodeID	SampleID	comp_KO	batch_RunDate	ignore_batch_FlowcellID
Yeast_Panel_WT_Rep1	bam	bc_1	bc_1	WT_Rep1	WT	RNA241024	FAZ61303
Yeast_Panel_KO_Rep1	bam	bc_1	bc_1	TRM1_m22G26_Rep1	TRM1_KO	RNA240605	FAY33138
Yeast_Panel_KO_Rep1	bam	bc_2	bc_2	TRM10_m1G9_Rep1	TRM10_KO	RNA240605	FAY34708
Yeast_Panel_KO_Rep1	bam	bc_3	bc_3	DUS1_D16_17_Rep1	DUS1_KO	RNA240605	FAY34708
Yeast_Panel_KO_Rep1	bam	bc_4	bc_4	DUS2_D20_Rep1	DUS2_KO	RNA240605	FAY34708
Yeast_Panel_KO_Rep1	bam	bc_5	bc_5	DUS3_D47_Rep1	DUS3_KO	RNA240604	FAY33248
Yeast_Panel_KO_Rep1	bam	bc_6	bc_6	DUS4_D20ab_Rep1	DUS4_KO	RNA240604	FAY34571
Yeast_Panel_KO_Rep1	bam	bc_7	bc_7	TRM8_m7G46_Rep1	TRM8_KO	RNA240604	FAY32639
Yeast_Panel_WT_Rep2	bam	bc_7	bc_7	WT_Rep2	WT	RNA241024	FAZ55077
Yeast_Panel_KO_Rep2	bam	bc_1	bc_1	TRM1_m22G26_Rep2	TRM1_KO	RNA241024	FAZ55065
Yeast_Panel_KO_Rep2	bam	bc_2	bc_2	TRM10_m1G9_Rep2	TRM10_KO	RNA241024	FAZ55065
Yeast_Panel_KO_Rep2	bam	bc_3	bc_3	DUS1_D16_17_Rep2	DUS1_KO	RNA241024	FAZ55065
Yeast_Panel_KO_Rep2	bam	bc_4	bc_4	DUS2_D20_Rep2	DUS2_KO	RNA241024	FAZ55065
Yeast_Panel_KO_Rep2	bam	bc_5	bc_5	DUS3_D47_Rep2	DUS3_KO	RNA241024	FAZ55065
Yeast_Panel_KO_Rep2	bam	bc_6	bc_6	DUS4_D20ab_Rep2	DUS4_KO	RNA241024	FAZ55065
Yeast_Panel_KO_Rep2	bam	bc_7	bc_7	TRM8_m7G46_Rep2	TRM8_KO	RNA241024	FAZ55065

### Sheet: Table S3
Table S3. tRNA Abundance for the Yeast KO Panel (before filtering)
	TRM1_m22G26_Rep2	TRM10_m1G9_Rep2	DUS1_D16_17_Rep2	DUS2_D20_Rep2	DUS3_D47_Rep2	DUS4_D20ab_Rep2	TRM8_m7G46_Rep2	WT_Rep1	WT_Rep2	DUS3_D47_Rep1	DUS4_D20ab_Rep1	TRM8_m7G46_Rep1	DUS2_D20_Rep1	TRM1_m22G26_Rep1	TRM10_m1G9_Rep1	DUS1_D16_17_Rep1
Ala-AGC	11488	1725	2918	1536	724	1327	1362	4059	16600	1886	1301	3761	12522	21969	12646	15877
Ala-TGC	3893	1383	3303	4609	1353	4422	3089	11339	8120	5394	2952	5501	24006	8605	8881	14875
Arg-ACG	9324	1771	9062	11980	3769	12695	11982	42420	29020	30155	13495	34307	92251	18633	9504	53379
Arg-CCG	1597	648	1065	1856	745	1757	1864	5360	4390	2677	1260	2695	8217	1889	3182	3133
Arg-CCT	2804	1051	2208	3930	934	3693	2407	6968	5206	2218	1421	2508	12722	4017	4666	5037
Arg-TCT	8562	3448	7320	11160	3746	11614	9137	13579	9722	6387	4243	6355	33506	9757	13575	16345
Asn-GTT	981	204	429	651	198	1320	432	1784	1232	483	1020	672	3728	2175	1175	1692
Asp-GTC	33852	11468	23785	31029	16010	34719	34770	91874	81048	63601	28497	59871	151535	65543	77990	107222
Cys-GCA	6262	2549	4546	6853	2164	7021	4875	25034	26635	7422	7223	11257	46763	11550	22458	23246
Gln-TTG	8055	3675	6730	9866	2831	10163	8317	36303	19754	10888	10142	12187	59994	13758	27411	33096
Glu-TTC	6164	2651	4191	6381	2651	5328	6286	17652	11945	8844	3943	9433	32792	12782	18751	19121
Gly-CCC	444	179	391	583	170	633	415	1842	1076	794	531	734	3606	1313	1368	1455
Gly-GCC	19899	7412	14054	30079	10181	22325	20863	49975	40530	44291	14899	27905	174194	41499	42811	54982
Gly-TCC	1036	372	1120	1036	536	1289	920	3346	4582	1321	966	803	5312	1892	2515	3660
His-GTG	4701	2454	4492	5062	2067	4797	2750	13998	12022	5597	3647	7710	21009	4016	7423	11087
Ile-AAT	2489	886	2317	3723	856	2867	1539	7787	5313	4920	3241	3879	28953	9228	10061	15093
Ile-TAT	251	114	257	461	111	342	236	1052	786	280	263	362	3141	810	1318	1521
Leu-CAA	8218	4496	8143	10346	4436	12208	13011	32012	24039	23515	11308	31204	59553	13532	44551	46617
Leu-GAG	564	162	196	289	155	784	453	1727	920	435	375	537	890	990	858	633
Leu-TAA	3905	1325	1462	3679	1401	5283	3281	8100	5831	4701	2861	3925	15114	8204	8412	4647
Leu-TAG	2536	1196	1706	4175	994	3631	2557	8907	5949	4650	1958	4930	19138	6262	8703	6116
Lys-CTT	846	404	1005	676	537	1487	1032	3141	4099	1481	986	2267	4411	1102	1734	3050
Lys-TTT	266	116	284	208	51	211	155	1141	4429	773	276	613	3968	1260	1196	3718
Met-CAT	982	421	679	1261	357	847	877	3087	2101	1540	415	2100	6320	1695	2372	2008
Phe-GAA	8417	3099	6904	9981	4018	7483	8288	22386	20743	22444	3326	14079	51415	16545	20614	21776
Pro-TGG	1594	348	1184	1561	460	1605	1673	3813	3011	1226	1074	3001	8380	2283	2065	3362
Ser-AGA	4092	3529	3972	9219	2905	11835	7024	29284	24410	15454	9716	16808	63516	7810	23315	18279
Ser-GCT	216	67	99	158	80	369	171	638	556	395	452	398	1047	417	549	491
Ser-TGA	95	61	111	206	71	354	141	498	339	371	301	137	1319	228	526	733
Thr-AGT	2413	885	2030	3257	726	2446	1520	6848	3822	4462	1969	3276	25942	8974	9026	12226
Thr-CGT	142	71	160	253	78	156	112	420	290	534	150	285	2087	443	686	824
Thr-TGT	126	41	112	174	36	124	89	478	274	247	180	248	1611	424	597	705
Trp-CCA	1400	332	1305	1572	426	1478	1007	2946	1490	750	799	1268	5348	2464	1931	4175
Tyr-GTA	5568	2638	6001	7492	2162	6358	4420	18964	12820	10583	4037	10013	48474	13272	19430	24739
Val-AAC	5393	1208	2908	4632	861	6502	3202	13500	5903	2710	4439	4283	22251	12980	7492	11899
Val-CAC	894	332	528	919	144	768	684	1948	1041	459	718	1159	5155	2174	2741	2675
Val-TAC	1018	482	823	1177	306	1193	584	4517	2830	2654	1200	2531	11520	4669	6537	6132
iMet-CAT	3495	1266	2502	3021	1167	3352	3413	11388	10956	5218	2444	6718	19193	7434	9004	11114

### Sheet: Table S4
Table S4. tRNA Abundance for the Yeast KO Panel (after filtering)
	TRM1_m22G26_Rep2	TRM10_m1G9_Rep2	DUS1_D16_17_Rep2	DUS2_D20_Rep2	DUS3_D47_Rep2	DUS4_D20ab_Rep2	TRM8_m7G46_Rep2	WT_Rep1	WT_Rep2	DUS3_D47_Rep1	DUS4_D20ab_Rep1	TRM8_m7G46_Rep1	DUS2_D20_Rep1	TRM1_m22G26_Rep1	TRM10_m1G9_Rep1	DUS1_D16_17_Rep1
Ala-AGC	11189	1671	2831	1481	693	1283	1310	3895	15582	1853	1259	3651	12234	21527	12407	15426
Ala-TGC	3731	1294	3141	4423	1312	4200	2958	10863	7608	5242	2827	5291	23328	8363	8621	14293
Arg-ACG	8503	1536	7887	10711	3388	11271	10714	38316	26483	28202	12001	32222	85275	17550	8512	47927
Arg-CCG	1537	612	1021	1763	723	1668	1810	5102	4148	2598	1203	2590	7935	1804	3025	2878
Arg-CCT	2655	974	2082	3711	899	3468	2294	6588	4976	2141	1327	2423	12233	3823	4415	4630
Arg-TCT	7865	3157	6621	10435	3585	10470	8478	12734	9163	6160	3891	6115	32078	9204	12768	14790
Asn-GTT	867	187	402	586	186	1165	400	1653	1140	464	891	636	3524	1994	1076	1510
Asp-GTC	33030	11184	23280	30318	15719	34021	34099	89421	79384	62422	27905	59010	149212	64252	76580	104687
Cys-GCA	5926	2362	4303	6474	2113	6665	4645	23402	24716	7221	6800	10734	45283	11099	21595	21699
Gln-TTG	7615	3419	6365	9375	2740	9643	8006	34019	18627	10634	9772	11875	58322	13162	26268	30925
Glu-TTC	5962	2576	4070	6225	2594	5165	6120	17088	11644	8623	3804	9265	32029	12368	18138	18312
Gly-CCC	420	173	379	559	165	605	396	1783	1035	784	511	718	3544	1284	1340	1401
Gly-GCC	19686	7314	13904	29749	10108	22046	20646	48964	39388	43911	14629	27607	172236	40981	42385	53765
Gly-TCC	995	353	1089	996	524	1241	891	3144	4211	1295	930	763	5177	1837	2455	3480
His-GTG	4493	2315	4308	4827	2014	4572	2660	13039	11187	5466	3485	7399	20348	3881	7170	10590
Ile-AAT	2390	834	2240	3597	834	2781	1485	7433	5024	4819	3131	3767	28247	8999	9762	14433
Ile-TAT	229	103	237	423	106	323	224	966	717	269	246	345	3013	748	1267	1387
Leu-CAA	7843	4276	7684	9909	4304	11569	12423	30735	22683	22888	10797	30079	56973	12942	42994	43747
Leu-GAG	522	153	171	261	145	726	415	1626	865	407	347	509	827	929	800	586
Leu-TAA	3761	1262	1402	3530	1362	4998	3168	7844	5567	4602	2708	3831	14745	8002	8171	4409
Leu-TAG	2484	1181	1654	4089	977	3536	2506	8730	5767	4593	1911	4830	18846	6165	8529	5925
Lys-CTT	775	362	926	624	509	1383	974	2914	3821	1412	902	2177	4226	1053	1626	2816
Lys-TTT	247	104	260	189	48	189	138	1003	4078	726	251	589	3769	1176	1109	3517
Met-CAT	912	396	627	1179	338	789	830	2905	1987	1488	390	2013	6106	1622	2294	1880
Phe-GAA	8117	2986	6649	9641	3886	7269	7925	21580	19852	22097	3231	13696	50552	16116	20191	21063
Pro-TGG	1502	331	1142	1490	438	1554	1610	3498	2783	1191	1029	2860	8158	2223	1988	3291
Ser-AGA	3958	3415	3827	8951	2839	11409	6828	28596	23793	15199	9359	16475	62353	7629	22763	17560
Ser-GCT	189	55	77	144	72	319	146	580	517	382	411	375	975	383	513	447
Ser-TGA	75	53	102	177	66	315	119	453	288	350	280	119	1238	211	497	680
Thr-AGT	2333	843	1971	3168	701	2355	1468	6594	3687	4357	1906	3219	25437	8804	8865	11937
Thr-CGT	121	66	152	238	72	144	105	387	265	512	145	275	2049	428	671	796
Thr-TGT	114	36	100	155	33	110	75	443	248	234	169	234	1550	402	574	664
Trp-CCA	1322	304	1227	1489	409	1369	964	2740	1383	734	734	1215	5121	2312	1826	3779
Tyr-GTA	5442	2566	5890	7374	2130	6218	4343	18474	12474	10409	3927	9826	47645	12939	18973	23842
Val-AAC	5205	1143	2772	4479	841	6220	3085	13022	5704	2675	4298	4202	22002	12763	7293	11535
Val-CAC	844	314	493	894	144	713	654	1861	992	445	676	1129	4994	2084	2653	2500
Val-TAC	982	469	795	1146	298	1142	569	4395	2738	2613	1153	2484	11342	4557	6436	5931
iMet-CAT	3412	1227	2439	2940	1138	3235	3332	11095	10639	5143	2381	6613	18881	7285	8751	10564
